# Meta-omics reveals role of photosynthesis in Microbially Induced Carbonate Precipitation at a CO_2_-rich Geyser

**DOI:** 10.1101/2024.07.20.604422

**Authors:** Marlene J. Violette, Ethan Hyland, Landon Burgener, Adit Ghosh, Brina M. Montoya, Manuel Kleiner

## Abstract

Microbially induced carbonate precipitation (MICP) is a natural process with potential biotechnological applications to address both carbon sequestration and sustainable construction needs. However, our understanding of the microbial processes involved in MICP is limited to a few well-researched pathways such as ureolytic hydrolysis. To expand our knowledge of MICP, we conducted an omics-based study on sedimentary communities from travertine around the CO_2_-driven Crystal Geyser near Green River, Utah. Using metagenomics and metaproteomics, we identified the community members and potential metabolic pathways involved in MICP. We found variations in microbial community composition between the two sites we sampled, but *Rhodobacterales* were consistently the most abundant order, including both chemoheterotrophs and anoxygenic phototrophs. We also identified several highly abundant genera of *Cyanobacteriales*. The dominance of these community members across both sites and the abundant presence of photosynthesis-related proteins suggest that photosynthesis could play a role in MICP at Crystal Geyser. We also found abundant bacterial proteins involved in phosphorous starvation response at both sites suggesting that P-limitation shapes both composition and function of the microbial community driving MICP. Our study emphasizes the possible involvement of photosynthesis in MICP processes at Crystal Geyser and suggests that P-limitation may either hinder or facilitate MICP within the community.
