## Supplementary File 2 for "Meta-omics reveals role of photosynthesis in Microbially Induced Carbonate Precipitation at a CO_2_-rich Geyser"

### Sheet: Abundance_GenProt_BothSitefilte
Metagenome	Site	Domain	Phylum	Class	Order	Family	Genus	Species	Data type	Abundance method	Abundance
CG-1_bin.101	CG-1	d__Bacteria	p__Proteobacteria	c__Alphaproteobacteria	o__Rhodobacterales	f__Rhodobacteraceae	g__Roseicyclus	s__	Metagenomics	%RelativeMAGAbundance	0.82
CG-1_bin.101	CG-1	d__Bacteria	p__Proteobacteria	c__Alphaproteobacteria	o__Rhodobacterales	f__Rhodobacteraceae	g__Roseicyclus	s__	Metaproteomics	%ProteinaceousBiomass	1.55
CG-1_bin.102	CG-1	d__Bacteria	p__Proteobacteria	c__Gammaproteobacteria	o__Burkholderiales	f__Burkholderiaceae	g__Rhodoferax	s__Rhodoferax sp002789915	Metagenomics	%RelativeMAGAbundance	1.54
CG-1_bin.117	CG-1	d__Bacteria	p__Proteobacteria	c__Alphaproteobacteria	o__Rhodobacterales	f__Rhodobacteraceae	g__JAACUH01	s__JAACUH01 sp009993005	Metagenomics	%RelativeMAGAbundance	0.72
CG-1_bin.117	CG-1	d__Bacteria	p__Proteobacteria	c__Alphaproteobacteria	o__Rhodobacterales	f__Rhodobacteraceae	g__JAACUH01	s__JAACUH01 sp009993005	Metaproteomics	%ProteinaceousBiomass	1.19
CG-1_bin.124	CG-1	d__Bacteria	p__Cyanobacteria	c__Cyanobacteriia	o__Cyanobacteriales	f__Microcoleaceae	g__Planktothrix	s__Planktothrix sp001873365	Metagenomics	%RelativeMAGAbundance	7.25
CG-1_bin.13	CG-1	d__Bacteria	p__Proteobacteria	c__Gammaproteobacteria	o__Burkholderiales	f__Gallionellaceae	g__Sideroxydans	s__	Metagenomics	%RelativeMAGAbundance	1.29
CG-1_bin.133	CG-1	d__Bacteria	p__Proteobacteria	c__Alphaproteobacteria	o__Sphingomonadales	f__Sphingomonadaceae	g__Polymorphobacter	s__	Metagenomics	%RelativeMAGAbundance	1.06
CG-1_bin.144	CG-1	d__Bacteria	p__Proteobacteria	c__Alphaproteobacteria	o__Sphingomonadales	f__Sphingomonadaceae	g__Alteriqipengyuania	s__Alteriqipengyuania sp009993635	Metagenomics	%RelativeMAGAbundance	1.48
CG-1_bin.151	CG-1	d__Bacteria	p__Proteobacteria	c__Alphaproteobacteria	o__Sphingomonadales	f__Sphingomonadaceae	g__Erythrobacter	s__	Metagenomics	%RelativeMAGAbundance	2.25
CG-1_bin.152	CG-1	Unclassified Bacteria	Unclassified Bacteria	Unclassified Bacteria	Unclassified Bacteria	Unclassified Bacteria	Unclassified Bacteria	Unclassified Bacteria	Metagenomics	%RelativeMAGAbundance	1.08
CG-1_bin.155	CG-1	Unclassified Bacteria	Unclassified Bacteria	Unclassified Bacteria	Unclassified Bacteria	Unclassified Bacteria	Unclassified Bacteria	Unclassified Bacteria	Metagenomics	%RelativeMAGAbundance	2.39
CG-1_bin.157	CG-1	d__Bacteria	p__Proteobacteria	c__Alphaproteobacteria	o__Rhodobacterales	f__Rhodobacteraceae	g__Oceaniglobus	s__Oceaniglobus sp009992615	Metagenomics	%RelativeMAGAbundance	0.97
CG-1_bin.157	CG-1	d__Bacteria	p__Proteobacteria	c__Alphaproteobacteria	o__Rhodobacterales	f__Rhodobacteraceae	g__Oceaniglobus	s__Oceaniglobus sp009992615	Metaproteomics	%ProteinaceousBiomass	2.41
CG-1_bin.161	CG-1	d__Bacteria	p__Proteobacteria	c__Alphaproteobacteria	o__Rhodobacterales	f__Rhodobacteraceae	g__Rubrimonas	s__	Metagenomics	%RelativeMAGAbundance	3.54
CG-1_bin.161	CG-1	d__Bacteria	p__Proteobacteria	c__Alphaproteobacteria	o__Rhodobacterales	f__Rhodobacteraceae	g__Rubrimonas	s__	Metaproteomics	%ProteinaceousBiomass	9.79
CG-1_bin.18	CG-1	d__Bacteria	p__Proteobacteria	c__Alphaproteobacteria	o__Micavibrionales	f__Micavibrionaceae	g__GCA-2708415	s__GCA-2708415 sp009995595	Metagenomics	%RelativeMAGAbundance	1.08
CG-1_bin.19	CG-1	d__Bacteria	p__Proteobacteria	c__Gammaproteobacteria	o__Burkholderiales	f__Burkholderiaceae	g__Rhodoferax	s__Rhodoferax sp002784245	Metagenomics	%RelativeMAGAbundance	5.34
CG-1_bin.194	CG-1	d__Bacteria	p__Desulfobacterota	c__Desulfuromonadia	o__Desulfuromonadales	f__Geopsychrobacteraceae	g__Geopsychrobacter	s__Geopsychrobacter sp009993495	Metagenomics	%RelativeMAGAbundance	4.39
CG-1_bin.198	CG-1	d__Bacteria	p__Proteobacteria	c__Gammaproteobacteria	o__Xanthomonadales	f__Wenzhouxiangellaceae	g__GCA-2722315	s__	Metagenomics	%RelativeMAGAbundance	1.87
CG-1_bin.35	CG-1	d__Bacteria	p__Proteobacteria	c__Alphaproteobacteria	o__Sphingomonadales	f__Sphingomonadaceae	g__Erythrobacter	s__	Metagenomics	%RelativeMAGAbundance	1.43
CG-1_bin.40	CG-1	d__Bacteria	p__Bacteroidota	c__Bacteroidia	o__Flavobacteriales	f__Flavobacteriaceae	g__Polaribacter	s__Polaribacter sp001873065	Metagenomics	%RelativeMAGAbundance	1.72
CG-1_bin.41	CG-1	d__Bacteria	p__Proteobacteria	c__Alphaproteobacteria	o__Rhodobacterales	f__Rhodobacteraceae	g__Roseovarius	s__	Metagenomics	%RelativeMAGAbundance	1.12
CG-1_bin.41	CG-1	d__Bacteria	p__Proteobacteria	c__Alphaproteobacteria	o__Rhodobacterales	f__Rhodobacteraceae	g__Roseovarius	s__	Metaproteomics	%ProteinaceousBiomass	1.34
CG-1_bin.57	CG-1	Unclassified Bacteria	Unclassified Bacteria	Unclassified Bacteria	Unclassified Bacteria	Unclassified Bacteria	Unclassified Bacteria	Unclassified Bacteria	Metagenomics	%RelativeMAGAbundance	5.96
CG-1_bin.57	CG-1	Unclassified Bacteria	Unclassified Bacteria	Unclassified Bacteria	Unclassified Bacteria	Unclassified Bacteria	Unclassified Bacteria	Unclassified Bacteria	Metaproteomics	%ProteinaceousBiomass	2
CG-1_bin.59	CG-1	d__Bacteria	p__Proteobacteria	c__Alphaproteobacteria	o__Rhodobacterales	f__Rhodobacteraceae	g__	s__	Metagenomics	%RelativeMAGAbundance	0.16
CG-1_bin.59	CG-1	d__Bacteria	p__Proteobacteria	c__Alphaproteobacteria	o__Rhodobacterales	f__Rhodobacteraceae	g__	s__	Metaproteomics	%ProteinaceousBiomass	2.86
CG-1_bin.60	CG-1	d__Bacteria	p__Proteobacteria	c__Alphaproteobacteria	o__Rhodobacterales	f__Rhodobacteraceae	g__Roseovarius	s__Roseovarius sp002783205	Metagenomics	%RelativeMAGAbundance	1.07
CG-1_bin.63	CG-1	d__Bacteria	p__Proteobacteria	c__Alphaproteobacteria	o__Rhodobacterales	f__Rhodobacteraceae	g__Fluviibacterium	s__	Metagenomics	%RelativeMAGAbundance	0.38
CG-1_bin.63	CG-1	d__Bacteria	p__Proteobacteria	c__Alphaproteobacteria	o__Rhodobacterales	f__Rhodobacteraceae	g__Fluviibacterium	s__	Metaproteomics	%ProteinaceousBiomass	2.63
CG-1_bin.67	CG-1	d__Bacteria	p__Bacteroidota	c__Bacteroidia	o__Cytophagales	f__Bernardetiaceae	g__Bernardetia	s__Bernardetia sp002784125	Metagenomics	%RelativeMAGAbundance	0.37
CG-1_bin.67	CG-1	d__Bacteria	p__Bacteroidota	c__Bacteroidia	o__Cytophagales	f__Bernardetiaceae	g__Bernardetia	s__Bernardetia sp002784125	Metaproteomics	%ProteinaceousBiomass	1.09
CG-1_bin.78	CG-1	d__Bacteria	p__Proteobacteria	c__Gammaproteobacteria	o__Burkholderiales	f__Burkholderiaceae	g__Rhodoferax	s__Rhodoferax sp001871515	Metagenomics	%RelativeMAGAbundance	1.46
CG-1_bin.83	CG-1	Unclassified Bacteria	Unclassified Bacteria	Unclassified Bacteria	Unclassified Bacteria	Unclassified Bacteria	Unclassified Bacteria	Unclassified Bacteria	Metagenomics	%RelativeMAGAbundance	1.4
CG-1_bin.88	CG-1	d__Bacteria	p__Bacteroidota	c__Bacteroidia	o__Flavobacteriales	f__Flavobacteriaceae	g__Yeosuana	s__Yeosuana sp002784145	Metagenomics	%RelativeMAGAbundance	1.82
CG-1_bin.89	CG-1	d__Bacteria	p__Proteobacteria	c__Alphaproteobacteria	o__Rhodobacterales	f__Rhodobacteraceae	g__Rubrimonas	s__	Metagenomics	%RelativeMAGAbundance	5.44
CG-1_bin.89	CG-1	d__Bacteria	p__Proteobacteria	c__Alphaproteobacteria	o__Rhodobacterales	f__Rhodobacteraceae	g__Rubrimonas	s__	Metaproteomics	%ProteinaceousBiomass	3.7
CG-1_bin.90	CG-1	d__Bacteria	p__Bacteroidota	c__Bacteroidia	o__Flavobacteriales	f__Flavobacteriaceae	g__Planktosalinus	s__Planktosalinus sp001873105	Metagenomics	%RelativeMAGAbundance	9.94
CG-1_bin.90	CG-1	d__Bacteria	p__Bacteroidota	c__Bacteroidia	o__Flavobacteriales	f__Flavobacteriaceae	g__Planktosalinus	s__Planktosalinus sp001873105	Metaproteomics	%ProteinaceousBiomass	1.96
CG-1_bin.96	CG-1	Unclassified Bacteria	Unclassified Bacteria	Unclassified Bacteria	Unclassified Bacteria	Unclassified Bacteria	Unclassified Bacteria	Unclassified Bacteria	Metagenomics	%RelativeMAGAbundance	1.28
CG-1_bin.98	CG-1	d__Bacteria	p__Proteobacteria	c__Alphaproteobacteria	o__Rhodobacterales	f__Rhodobacteraceae	g__Roseinatronobacter	s__	Metagenomics	%RelativeMAGAbundance	0.23
CG-1_bin.98	CG-1	d__Bacteria	p__Proteobacteria	c__Alphaproteobacteria	o__Rhodobacterales	f__Rhodobacteraceae	g__Roseinatronobacter	s__	Metaproteomics	%ProteinaceousBiomass	1.84
CG-1_bin.unbinned	CG-1	Unbinned	Unbinned	Unbinned	Unbinned	Unbinned	Unbinned	Unbinned	Metagenomics	%RelativeMAGAbundance	0.43
CG-1_bin.unbinned	CG-1	Unbinned	Unbinned	Unbinned	Unbinned	Unbinned	Unbinned	Unbinned	Metaproteomics	%ProteinaceousBiomass	7.99
CG-1_eukaryote_contigs	CG-1	Eukaryotic-contigs	Eukaryotic-contigs	Eukaryotic-contigs	Eukaryotic-contigs	Eukaryotic-contigs	Eukaryotic-contigs	Eukaryotic-contigs	Metagenomics	%RelativeMAGAbundance	0.35
CG-1_eukaryote_contigs	CG-1	Eukaryotic-contigs	Eukaryotic-contigs	Eukaryotic-contigs	Eukaryotic-contigs	Eukaryotic-contigs	Eukaryotic-contigs	Eukaryotic-contigs	Metaproteomics	%ProteinaceousBiomass	1.29
CG-1_unassigned-contigs	CG-1	Unassigned-contigs	Unassigned-contigs	Unassigned-contigs	Unassigned-contigs	Unassigned-contigs	Unassigned-contigs	Unassigned-contigs	Metagenomics	%RelativeMAGAbundance	0.18
CG-1_unassigned-contigs	CG-1	Unassigned-contigs	Unassigned-contigs	Unassigned-contigs	Unassigned-contigs	Unassigned-contigs	Unassigned-contigs	Unassigned-contigs	Metaproteomics	%ProteinaceousBiomass	44.54
CG-10_bin.10	CG-10	d__Bacteria	p__Proteobacteria	c__Alphaproteobacteria	o__Rhodobacterales	f__Rhodobacteraceae	g__Roseovarius	s__	Metagenomics	%RelativeMAGAbundance	1.1
CG-10_bin.10	CG-10	d__Bacteria	p__Proteobacteria	c__Alphaproteobacteria	o__Rhodobacterales	f__Rhodobacteraceae	g__Roseovarius	s__	Metaproteomics	%ProteinaceousBiomass	1.6
CG-10_bin.103	CG-10	d__Bacteria	p__Proteobacteria	c__Alphaproteobacteria	o__Rhodobacterales	f__Rhodobacteraceae	g__Tateyamaria	s__	Metagenomics	%RelativeMAGAbundance	0.34
CG-10_bin.103	CG-10	d__Bacteria	p__Proteobacteria	c__Alphaproteobacteria	o__Rhodobacterales	f__Rhodobacteraceae	g__Tateyamaria	s__	Metaproteomics	%ProteinaceousBiomass	2.02
CG-10_bin.104	CG-10	d__Bacteria	p__Proteobacteria	c__Alphaproteobacteria	o__Rhodobacterales	f__Rhodobacteraceae	g__Roseovarius	s__Roseovarius sp002783205	Metagenomics	%RelativeMAGAbundance	1.59
CG-10_bin.104	CG-10	d__Bacteria	p__Proteobacteria	c__Alphaproteobacteria	o__Rhodobacterales	f__Rhodobacteraceae	g__Roseovarius	s__Roseovarius sp002783205	Metaproteomics	%ProteinaceousBiomass	1.2
CG-10_bin.124	CG-10	d__Bacteria	p__Myxococcota_A	c__UBA9160	o__UBA9160	f__PR03	g__CAADGG01	s__	Metagenomics	%RelativeMAGAbundance	1.01
CG-10_bin.124	CG-10	d__Bacteria	p__Myxococcota_A	c__UBA9160	o__UBA9160	f__PR03	g__CAADGG01	s__	Metaproteomics	%ProteinaceousBiomass	2.06
CG-10_bin.133	CG-10	d__Bacteria	p__Proteobacteria	c__Alphaproteobacteria	o__Rhodobacterales	f__Rhodobacteraceae	g__Rubrimonas	s__	Metagenomics	%RelativeMAGAbundance	3.86
CG-10_bin.133	CG-10	d__Bacteria	p__Proteobacteria	c__Alphaproteobacteria	o__Rhodobacterales	f__Rhodobacteraceae	g__Rubrimonas	s__	Metaproteomics	%ProteinaceousBiomass	0.25
CG-10_bin.143	CG-10	d__Bacteria	p__Proteobacteria	c__Alphaproteobacteria	o__Rhodobacterales	f__Rhodobacteraceae	g__Roseovarius	s__	Metagenomics	%RelativeMAGAbundance	1.01
CG-10_bin.144	CG-10	d__Bacteria	p__Proteobacteria	c__Alphaproteobacteria	o__Rhodobacterales	f__Rhodobacteraceae	g__Roseovarius	s__	Metagenomics	%RelativeMAGAbundance	0.13
CG-10_bin.144	CG-10	d__Bacteria	p__Proteobacteria	c__Alphaproteobacteria	o__Rhodobacterales	f__Rhodobacteraceae	g__Roseovarius	s__	Metaproteomics	%ProteinaceousBiomass	1.41
CG-10_bin.159	CG-10	d__Bacteria	p__Proteobacteria	c__Gammaproteobacteria	o__Xanthomonadales	f__Xanthomonadaceae	g__GCA-002840015	s__GCA-002840015 sp002782905	Metagenomics	%RelativeMAGAbundance	1.5
CG-10_bin.159	CG-10	d__Bacteria	p__Proteobacteria	c__Gammaproteobacteria	o__Xanthomonadales	f__Xanthomonadaceae	g__GCA-002840015	s__GCA-002840015 sp002782905	Metaproteomics	%ProteinaceousBiomass	0.42
CG-10_bin.181	CG-10	d__Bacteria	p__Acidobacteriota	c__Thermoanaerobaculia	o__UBA5704	f__UBA5704	g__	s__	Metagenomics	%RelativeMAGAbundance	1.64
CG-10_bin.193	CG-10	d__Bacteria	p__Proteobacteria	c__Alphaproteobacteria	o__Rhodobacterales	f__Rhodobacteraceae	g__Roseicyclus	s__	Metagenomics	%RelativeMAGAbundance	1
CG-10_bin.193	CG-10	d__Bacteria	p__Proteobacteria	c__Alphaproteobacteria	o__Rhodobacterales	f__Rhodobacteraceae	g__Roseicyclus	s__	Metaproteomics	%ProteinaceousBiomass	3.96
CG-10_bin.213	CG-10	d__Bacteria	p__Desulfobacterota	c__Desulfuromonadia	o__Desulfuromonadales	f__Geopsychrobacteraceae	g__Geopsychrobacter	s__Geopsychrobacter sp009993495	Metagenomics	%RelativeMAGAbundance	2.03
CG-10_bin.223	CG-10	d__Bacteria	p__Proteobacteria	c__Alphaproteobacteria	o__Rhodobacterales	f__Rhodobacteraceae	g__Fluviibacterium	s__	Metagenomics	%RelativeMAGAbundance	1.74
CG-10_bin.223	CG-10	d__Bacteria	p__Proteobacteria	c__Alphaproteobacteria	o__Rhodobacterales	f__Rhodobacteraceae	g__Fluviibacterium	s__	Metaproteomics	%ProteinaceousBiomass	0.58
CG-10_bin.227	CG-10	d__Bacteria	p__Proteobacteria	c__Alphaproteobacteria	o__Rhodobacterales	f__Rhodobacteraceae	g__Pseudorhodobacter	s__	Metagenomics	%RelativeMAGAbundance	0.08
CG-10_bin.227	CG-10	d__Bacteria	p__Proteobacteria	c__Alphaproteobacteria	o__Rhodobacterales	f__Rhodobacteraceae	g__Pseudorhodobacter	s__	Metaproteomics	%ProteinaceousBiomass	5.34
CG-10_bin.229	CG-10	d__Bacteria	p__Proteobacteria	c__Gammaproteobacteria	o__Xanthomonadales	f__Wenzhouxiangellaceae	g__GCA-2722315	s__	Metagenomics	%RelativeMAGAbundance	3.67
CG-10_bin.229	CG-10	d__Bacteria	p__Proteobacteria	c__Gammaproteobacteria	o__Xanthomonadales	f__Wenzhouxiangellaceae	g__GCA-2722315	s__	Metaproteomics	%ProteinaceousBiomass	2.65
CG-10_bin.234	CG-10	d__Bacteria	p__Bacteroidota	c__Bacteroidia	o__Flavobacteriales	f__Flavobacteriaceae	g__Yeosuana	s__Yeosuana sp002784145	Metagenomics	%RelativeMAGAbundance	2.21
CG-10_bin.279	CG-10	d__Bacteria	p__Proteobacteria	c__Alphaproteobacteria	o__Rhodobacterales	f__Rhodobacteraceae	g__Oceaniglobus	s__Oceaniglobus sp009992615	Metagenomics	%RelativeMAGAbundance	0.95
CG-10_bin.279	CG-10	d__Bacteria	p__Proteobacteria	c__Alphaproteobacteria	o__Rhodobacterales	f__Rhodobacteraceae	g__Oceaniglobus	s__Oceaniglobus sp009992615	Metaproteomics	%ProteinaceousBiomass	1.23
CG-10_bin.288	CG-10	Unclassified Bacteria	Unclassified Bacteria	Unclassified Bacteria	Unclassified Bacteria	Unclassified Bacteria	Unclassified Bacteria	Unclassified Bacteria	Metagenomics	%RelativeMAGAbundance	0.05
CG-10_bin.288	CG-10	Unclassified Bacteria	Unclassified Bacteria	Unclassified Bacteria	Unclassified Bacteria	Unclassified Bacteria	Unclassified Bacteria	Unclassified Bacteria	Metaproteomics	%ProteinaceousBiomass	2.04
CG-10_bin.31	CG-10	d__Bacteria	p__Proteobacteria	c__Alphaproteobacteria	o__Rhodobacterales	f__Rhodobacteraceae	g__Roseinatronobacter	s__	Metagenomics	%RelativeMAGAbundance	1.22
CG-10_bin.31	CG-10	d__Bacteria	p__Proteobacteria	c__Alphaproteobacteria	o__Rhodobacterales	f__Rhodobacteraceae	g__Roseinatronobacter	s__	Metaproteomics	%ProteinaceousBiomass	4.28
CG-10_bin.314	CG-10	d__Bacteria	p__Proteobacteria	c__Alphaproteobacteria	o__Sphingomonadales	f__Rhodothalassiaceae	g__	s__	Metagenomics	%RelativeMAGAbundance	0.26
CG-10_bin.314	CG-10	d__Bacteria	p__Proteobacteria	c__Alphaproteobacteria	o__Sphingomonadales	f__Rhodothalassiaceae	g__	s__	Metaproteomics	%ProteinaceousBiomass	1
CG-10_bin.320	CG-10	d__Bacteria	p__Bacteroidota	c__Bacteroidia	o__Flavobacteriales	f__Flavobacteriaceae	g__Planktosalinus	s__Planktosalinus sp001873105	Metagenomics	%RelativeMAGAbundance	2.3
CG-10_bin.320	CG-10	d__Bacteria	p__Bacteroidota	c__Bacteroidia	o__Flavobacteriales	f__Flavobacteriaceae	g__Planktosalinus	s__Planktosalinus sp001873105	Metaproteomics	%ProteinaceousBiomass	0.21
CG-10_bin.322	CG-10	d__Bacteria	p__Proteobacteria	c__Alphaproteobacteria	o__Rhodobacterales	f__Rhodobacteraceae	g__Roseovarius	s__Roseovarius sp002783205	Metagenomics	%RelativeMAGAbundance	1.57
CG-10_bin.344	CG-10	d__Bacteria	p__Proteobacteria	c__Gammaproteobacteria	o__Xanthomonadales	f__Wenzhouxiangellaceae	g__JAHJQV01	s__	Metagenomics	%RelativeMAGAbundance	2.68
CG-10_bin.344	CG-10	d__Bacteria	p__Proteobacteria	c__Gammaproteobacteria	o__Xanthomonadales	f__Wenzhouxiangellaceae	g__JAHJQV01	s__	Metaproteomics	%ProteinaceousBiomass	2.07
CG-10_bin.46	CG-10	d__Bacteria	p__Proteobacteria	c__Alphaproteobacteria	o__Rhodobacterales	f__Rhodobacteraceae	g__Roseovarius	s__	Metagenomics	%RelativeMAGAbundance	0.13
CG-10_bin.46	CG-10	d__Bacteria	p__Proteobacteria	c__Alphaproteobacteria	o__Rhodobacterales	f__Rhodobacteraceae	g__Roseovarius	s__	Metaproteomics	%ProteinaceousBiomass	1.34
CG-10_bin.5	CG-10	d__Bacteria	p__Proteobacteria	c__Alphaproteobacteria	o__Rhodobacterales	f__Rhodobacteraceae	g__Rubrimonas	s__	Metagenomics	%RelativeMAGAbundance	0.18
CG-10_bin.5	CG-10	d__Bacteria	p__Proteobacteria	c__Alphaproteobacteria	o__Rhodobacterales	f__Rhodobacteraceae	g__Rubrimonas	s__	Metaproteomics	%ProteinaceousBiomass	1.06
CG-10_bin.52	CG-10	d__Bacteria	p__Proteobacteria	c__Alphaproteobacteria	o__Rhodobacterales	f__Rhodobacteraceae	g__Nioella	s__Nioella sp002783145	Metagenomics	%RelativeMAGAbundance	0.63
CG-10_bin.52	CG-10	d__Bacteria	p__Proteobacteria	c__Alphaproteobacteria	o__Rhodobacterales	f__Rhodobacteraceae	g__Nioella	s__Nioella sp002783145	Metaproteomics	%ProteinaceousBiomass	3.58
CG-10_bin.58	CG-10	d__Bacteria	p__Proteobacteria	c__Alphaproteobacteria	o__Rhodobacterales	f__Rhodobacteraceae	g__Rubrimonas	s__	Metagenomics	%RelativeMAGAbundance	12.28
CG-10_bin.58	CG-10	d__Bacteria	p__Proteobacteria	c__Alphaproteobacteria	o__Rhodobacterales	f__Rhodobacteraceae	g__Rubrimonas	s__	Metaproteomics	%ProteinaceousBiomass	0.19
CG-10_bin.63	CG-10	d__Bacteria	p__Cyanobacteria	c__Cyanobacteriia	o__Cyanobacteriales	f__Cyanobacteriaceae	g__PCC-10605	s__PCC-10605 sp000317675	Metagenomics	%RelativeMAGAbundance	0.1
CG-10_bin.63	CG-10	d__Bacteria	p__Cyanobacteria	c__Cyanobacteriia	o__Cyanobacteriales	f__Cyanobacteriaceae	g__PCC-10605	s__PCC-10605 sp000317675	Metaproteomics	%ProteinaceousBiomass	9.56
CG-10_bin.68	CG-10	Unclassified Bacteria	Unclassified Bacteria	Unclassified Bacteria	Unclassified Bacteria	Unclassified Bacteria	Unclassified Bacteria	Unclassified Bacteria	Metagenomics	%RelativeMAGAbundance	1.54
CG-10_bin.77	CG-10	d__Bacteria	p__Cyanobacteria	c__Cyanobacteriia	o__Cyanobacteriales	f__Microcoleaceae	g__Planktothrix	s__Planktothrix sp001873365	Metagenomics	%RelativeMAGAbundance	0.2
CG-10_bin.77	CG-10	d__Bacteria	p__Cyanobacteria	c__Cyanobacteriia	o__Cyanobacteriales	f__Microcoleaceae	g__Planktothrix	s__Planktothrix sp001873365	Metaproteomics	%ProteinaceousBiomass	5.53
CG-10_bin.85	CG-10	d__Bacteria	p__Proteobacteria	c__Alphaproteobacteria	o__Rhodobacterales	f__Rhodobacteraceae	g__Roseovarius	s__	Metagenomics	%RelativeMAGAbundance	1.27
CG-10_bin.85	CG-10	d__Bacteria	p__Proteobacteria	c__Alphaproteobacteria	o__Rhodobacterales	f__Rhodobacteraceae	g__Roseovarius	s__	Metaproteomics	%ProteinaceousBiomass	1.14
CG-10_bin.unbinned	CG-10	Unbinned	Unbinned	Unbinned	Unbinned	Unbinned	Unbinned	Unbinned	Metagenomics	%RelativeMAGAbundance	0.3
CG-10_bin.unbinned	CG-10	Unbinned	Unbinned	Unbinned	Unbinned	Unbinned	Unbinned	Unbinned	Metaproteomics	%ProteinaceousBiomass	19.98
CG-10_unassigned-contigs	CG-10	Unassigned-contigs	Unassigned-contigs	Unassigned-contigs	Unassigned-contigs	Unassigned-contigs	Unassigned-contigs	Unassigned-contigs	Metagenomics	%RelativeMAGAbundance	0.1
CG-10_unassigned-contigs	CG-10	Unassigned-contigs	Unassigned-contigs	Unassigned-contigs	Unassigned-contigs	Unassigned-contigs	Unassigned-contigs	Unassigned-contigs	Metaproteomics	%ProteinaceousBiomass	22.71
