## Supplementary File 5 for "Meta-omics reveals role of photosynthesis in Microbially Induced Carbonate Precipitation at a CO_2_-rich Geyser"

### Sheet: CG-1
Protein accession	gtdb-tk	Protein description (InterProScan/Uniprot)	Pathway	CG1_1	CG1_2	CG1_3	AVG
CG-1_bin_161_k127_513991_10	d__Bacteria;p__Proteobacteria;c__Alphaproteobacteria;o__Rhodobacterales;f__Rhodobacteraceae;g__Rubrimonas;s__	Urease, alpha subunit	Urea hydrolysis	0	0.00143983	0.00144553	0.000961784
CG-1_Unassigned_k127_210150_2	Unassigned	dissimilatory sulfite reductase beta subunit [EC:1.8.99.5]	Sulfate reduction	0	0.00491184	0.00493129	0.00328104
CG-1_bin_156_k127_186967_7	d__Bacteria;p__Proteobacteria;c__Alphaproteobacteria;o__Rhodobacterales;f__Rhodobacteraceae;g__Pikeienuella;s__	ribulose-bisphosphate carboxylase large chain	Photosynthesis	0.069697	0.24014	0.271439	0.193759
CG-1_Unassigned_k127_358680_4	Unassigned	ribulose-bisphosphate carboxylase large chain	Photosynthesis	0.0675085	0.0335172	0.010095	0.0370402
CG-1_Unassigned_k127_404145_3	Unassigned	ribulose-bisphosphate carboxylase large chain	Photosynthesis	0.0182617	0.042387	0.0375485	0.0327324
CG-1_bin_124_k127_595610_36	d__Bacteria;p__Cyanobacteria;c__Cyanobacteriia;o__Cyanobacteriales;f__Microcoleaceae;g__Planktothrix;s__Planktothrix sp001873365	ribulose-bisphosphate carboxylase large chain	Photosynthesis	0.0230701	0.0103087	0.00862458	0.0140011
CG-1_bin_74_k127_276081_6	d__Bacteria;p__Proteobacteria;c__Alphaproteobacteria;o__Rhodobacterales;f__Rhodobacteraceae;g__Pseudorhodobacter_B;s__	ribulose-bisphosphate carboxylase large chain	Photosynthesis	0.00653913	0.0178563	0.00717083	0.0105221
CG-1_bin_114_k127_42433_20	d__Bacteria;p__Cyanobacteria;c__Cyanobacteriia;o__Cyanobacteriales;f__Cyanobacteriaceae;g__Geminocystis;s__Geminocystis sp009993045	ribulose-bisphosphate carboxylase large chain	Photosynthesis	0.0211506	0.00519801	0.00347907	0.00994255
CG-1_bin_51_k127_914997_2	d__Bacteria;p__Proteobacteria;c__Alphaproteobacteria;o__Rhodobacterales;f__Rhodobacteraceae;g__Pararhodobacter;s__	ribulose-bisphosphate carboxylase large chain	Photosynthesis	0.00433105	0.00709606	0.00712417	0.00618376
CG-1_bin_13_k127_195617_15	d__Bacteria;p__Proteobacteria;c__Gammaproteobacteria;o__Burkholderiales;f__Gallionellaceae;g__Sideroxydans;s__	ribulose-bisphosphate carboxylase large chain	Photosynthesis	0.00217496	0.00534523	0.00536641	0.00429553
CG-1_bin_157_k127_644905_20	d__Bacteria;p__Proteobacteria;c__Alphaproteobacteria;o__Rhodobacterales;f__Rhodobacteraceae;g__Oceaniglobus;s__Oceaniglobus sp009992615	ribulose-bisphosphate carboxylase large chain	Photosynthesis	0	0	0.00356208	0.00118736
CG-1_bin_161_k127_185797_2	d__Bacteria;p__Proteobacteria;c__Alphaproteobacteria;o__Rhodobacterales;f__Rhodobacteraceae;g__Rubrimonas;s__	photosynthetic reaction center cytochrome c subunit	Photosynthesis	0.264579	0.1296	0.10768	0.167286
CG-1_bin_unbinned_k127_185801_2	Unassigned	photosynthetic reaction center cytochrome c subunit	Photosynthesis	0.248213	0.120662	0.10768	0.158852
CG-1_bin_63_k127_689162_7	d__Bacteria;p__Proteobacteria;c__Alphaproteobacteria;o__Rhodobacterales;f__Rhodobacteraceae;g__Fluviibacterium;s__	photosynthetic reaction center cytochrome c subunit	Photosynthesis	0	0.00433857	0.00435576	0.00289811
CG-1_bin_188_k127_442932_7	d__Bacteria;p__Proteobacteria;c__Gammaproteobacteria;o__Xanthomonadales;f__Wenzhouxiangellaceae;g__JAHJQV01;s__	photosynthetic reaction center cytochrome c subunit	Photosynthesis	0	0	0.00242201	0.000807335
CG-1_bin_161_k127_185797_3	d__Bacteria;p__Proteobacteria;c__Alphaproteobacteria;o__Rhodobacterales;f__Rhodobacteraceae;g__Rubrimonas;s__	photosynthetic reaction center M subunit	Photosynthesis	0.00308119	0.0151448	0.0152048	0.0111436
CG-1_bin_63_k127_689162_8	d__Bacteria;p__Proteobacteria;c__Alphaproteobacteria;o__Rhodobacterales;f__Rhodobacteraceae;g__Fluviibacterium;s__	photosynthetic reaction center M subunit	Photosynthesis	0	0.00249336	0.00250323	0.00166553
CG-1_bin_39_k127_74996_20	d__Bacteria;p__Proteobacteria;c__Alphaproteobacteria;o__Rhodobacterales;f__Rhodobacteraceae;g__HLUCCA09;s__	photosynthetic reaction center M subunit	Photosynthesis	0	0.00216929	0.00217788	0.00144905
CG-1_Unassigned_k127_237024_3	Unassigned	photosynthetic reaction center M subunit	Photosynthesis	0	0	0.00256581	0.000855271
CG-1_bin_unbinned_k127_72516_3	Unassigned	photosystem I P700 chlorophyll a apoprotein A1	Photosynthesis	0.0228723	0.0154306	0.012172	0.016825
CG-1_bin_124_k127_341153_31	d__Bacteria;p__Cyanobacteria;c__Cyanobacteriia;o__Cyanobacteriales;f__Microcoleaceae;g__Planktothrix;s__Planktothrix sp001873365	photosystem I P700 chlorophyll a apoprotein A1	Photosynthesis	0.0147997	0.00991966	0.0066393	0.0104529
CG-1_Unassigned_k127_108508_1	Unassigned	photosystem I P700 chlorophyll a apoprotein A1	Photosynthesis	0.00590714	0.00161306	0.00161945	0.00304655
CG-1_bin_124_k127_341153_30	d__Bacteria;p__Cyanobacteria;c__Cyanobacteriia;o__Cyanobacteriales;f__Microcoleaceae;g__Planktothrix;s__Planktothrix sp001873365	photosystem I P700 chlorophyll a apoprotein A2	Photosynthesis	0.00797582	0.0043559	0.00765302	0.00666158
CG-1_bin_139_k127_158126_25	d__Bacteria;p__Cyanobacteria;c__Cyanobacteriia;o__Phormidesmiales;f__Phormidesmiaceae;g__Nodosilinea;s__	photosystem I P700 chlorophyll a apoprotein A2	Photosynthesis	0.00529606	0.00433857	0.0054447	0.00502644
CG-1_bin_114_k127_529779_3	d__Bacteria;p__Cyanobacteria;c__Cyanobacteriia;o__Cyanobacteriales;f__Cyanobacteriaceae;g__Geminocystis;s__Geminocystis sp009993045	photosystem I P700 chlorophyll a apoprotein A2	Photosynthesis	0.0053243	0.00218086	0.00218949	0.00323155
CG-1_bin_unbinned_k127_72516_2	Unassigned	photosystem I P700 chlorophyll a apoprotein A2	Photosynthesis	0.00399323	0.00109043	0.00328424	0.0027893
CG-1_bin_139_k127_588799_2	d__Bacteria;p__Cyanobacteria;c__Cyanobacteriia;o__Phormidesmiales;f__Phormidesmiaceae;g__Nodosilinea;s__	photosystem I subunit II	Photosynthesis	0.021091	0.0345558	0.0289106	0.0281858
CG-1_bin_124_k127_138073_138	d__Bacteria;p__Cyanobacteria;c__Cyanobacteriia;o__Cyanobacteriales;f__Microcoleaceae;g__Planktothrix;s__Planktothrix sp001873365	photosystem I subunit II	Photosynthesis	0.0140607	0.0172779	0	0.0104462
CG-1_bin_114_k127_778009_33	d__Bacteria;p__Cyanobacteria;c__Cyanobacteriia;o__Cyanobacteriales;f__Cyanobacteriaceae;g__Geminocystis;s__Geminocystis sp009993045	photosystem I subunit II	Photosynthesis	0.00693269	0	0	0.00231089
CG-1_bin_124_k127_92999_25	d__Bacteria;p__Cyanobacteria;c__Cyanobacteriia;o__Cyanobacteriales;f__Microcoleaceae;g__Planktothrix;s__Planktothrix sp001873365	photosystem I subunit III	Photosynthesis	0	0	0.00503718	0.00167906
CG-1_bin_unbinned_k127_72516_7	Unassigned	photosystem I subunit IV	Photosynthesis	0.0140607	0	0	0.00468689
CG-1_bin_114_k127_833438_66	d__Bacteria;p__Cyanobacteria;c__Cyanobacteriia;o__Cyanobacteriales;f__Cyanobacteriaceae;g__Geminocystis;s__Geminocystis sp009993045	photosystem I subunit VII	Photosynthesis	0.0246495	0.0302897	0.0405462	0.0318285
CG-1_bin_124_k127_440119_24	d__Bacteria;p__Cyanobacteria;c__Cyanobacteriia;o__Cyanobacteriales;f__Microcoleaceae;g__Planktothrix;s__Planktothrix sp001873365	photosystem II CP43 chlorophyll apoprotein	Photosynthesis	0.00434046	0.0124451	0.00713965	0.00797507
CG-1_bin_114_k127_10187_16	d__Bacteria;p__Cyanobacteria;c__Cyanobacteriia;o__Cyanobacteriales;f__Cyanobacteriaceae;g__Geminocystis;s__Geminocystis sp009993045	photosystem II CP43 chlorophyll apoprotein	Photosynthesis	0	0.0053569	0.00717083	0.00417591
CG-1_Unassigned_k127_675074_1	Unassigned	photosystem II CP43 chlorophyll apoprotein	Photosynthesis	0.00289364	0.00237049	0.00237988	0.00254801
CG-1_bin_124_k127_104666_18	d__Bacteria;p__Cyanobacteria;c__Cyanobacteriia;o__Cyanobacteriales;f__Microcoleaceae;g__Planktothrix;s__Planktothrix sp001873365	photosystem II CP47 chlorophyll apoprotein	Photosynthesis	0.082375	0.0385613	0.0306486	0.0505283
CG-1_bin_unbinned_k127_199304_5	Unassigned	photosystem II CP47 chlorophyll apoprotein	Photosynthesis	0.0706072	0.00964032	0.00645234	0.0288999
CG-1_Unassigned_k127_538951_1	Unassigned	photosystem II oxygen-evolving enhancer protein 1	Photosynthesis	0.194889	0.13033	0.147202	0.157474
CG-1_bin_124_k127_157240_12	d__Bacteria;p__Cyanobacteria;c__Cyanobacteriia;o__Cyanobacteriales;f__Microcoleaceae;g__Planktothrix;s__Planktothrix sp001873365	photosystem II oxygen-evolving enhancer protein 1	Photosynthesis	0	0.0029418	0.00590691	0.00294957
CG-1_bin_unbinned_k127_755938_34	Unassigned	photosystem II P680 reaction center D1 protein	Photosynthesis	0.0332769	0.0477062	0.0592988	0.0467606
CG-1_Unassigned_k127_118478_5	Unassigned	photosystem II P680 reaction center D1 protein	Photosynthesis	0.00554615	0.0431628	0.0387723	0.0291604
CG-1_bin_139_k127_12206_3	d__Bacteria;p__Cyanobacteria;c__Cyanobacteriia;o__Phormidesmiales;f__Phormidesmiaceae;g__Nodosilinea;s__	photosystem II P680 reaction center D1 protein	Photosynthesis	0.00553079	0.0226543	0.011372	0.0131857
CG-1_Unassigned_k127_740981_1	Unassigned	photosystem II P680 reaction center D2 protein	Photosynthesis	0.0525425	0.053171	0.0559236	0.053879
CG-1_Unassigned_k127_15789_1	Unassigned	Nitrite reductase, nirS	Nitrite reduction	0.0377908	0.159952	0.176126	0.124623
CG-1_Unassigned_k127_99021_2	Unassigned	Nitrite reductase, nirS	Nitrite reduction	0.0222552	0.0572995	0.0706007	0.0500518
CG-1_Unassigned_k127_730550_1	Unassigned	Nitrite reductase, nirS	Nitrite reduction	0.00941799	0.0617223	0.0697126	0.046951
CG-1_bin_60_k127_829438_18	d__Bacteria;p__Proteobacteria;c__Alphaproteobacteria;o__Rhodobacterales;f__Rhodobacteraceae;g__Roseovarius;s__Roseovarius sp002783205	Nitrite reductase, nirS	Nitrite reduction	0.0102216	0.0195384	0.0126101	0.0141234
CG-1_Unassigned_k127_7909_2	Unassigned	Nitrite reductase, nirS	Nitrite reduction	0.00854715	0.011203	0.0112474	0.0103325
CG-1_bin_168_k127_84181_73	d__Bacteria;p__Proteobacteria;c__Alphaproteobacteria;o__Rhodobacterales;f__Rhodobacteraceae;g__Roseovarius;s__	Nitrite reductase, nirF	Nitrite reduction	0.00170943	0.0126034	0.00984147	0.00805143
CG-1_bin_63_k127_760728_14	d__Bacteria;p__Proteobacteria;c__Alphaproteobacteria;o__Rhodobacterales;f__Rhodobacteraceae;g__Fluviibacterium;s__	Nitrite reductase, nirS	Nitrite reduction	0.00341886	0.00420113	0.00984147	0.00582049
CG-1_Unassigned_k127_209672_1	Unassigned	Nitrite reductase, nirS	Nitrite reduction	0	0.00328442	0.00164872	0.00164438
CG-1_Unassigned_k127_477662_1	Unassigned	Respiratory nitrate reductase 2 alpha chain, nArZ/narG	Nitrate reduction	0	0.0102441	0.00857056	0.00627155
CG-1_Unassigned_k127_802211_1	Unassigned	Respiratory nitrate reductase 2 alpha chain, nArZ/narG	Nitrate reduction	0	0	0.0082106	0.00273687
CG-1_Unassigned_k127_805073_1	Unassigned	Respiratory nitrate reductase 2 alpha chain, nArZ/narG	Nitrate reduction	0	0.00277227	0.00278325	0.00185184
CG-1_bin_161_k127_82872_6	d__Bacteria;p__Proteobacteria;c__Alphaproteobacteria;o__Rhodobacterales;f__Rhodobacteraceae;g__Rubrimonas;s__	Respiratory nitrate reductase 2 beta chain, narH/narY	Nitrate reduction	0	0.00320714	0.00160992	0.00160569

### Sheet: CG-10
Protein accession	gtdb-tk	Protein description (InterProScan/Uniprot)	Pathway	CG10_1	CG10_2	CG10_3	AVG
CG-10_bin_85__k127_1558692_2	d__Bacteria;p__Proteobacteria;c__Alphaproteobacteria;o__Rhodobacterales;f__Rhodobacteraceae;g__Roseovarius;s__	photosynthetic reaction center cytochrome c subunit	Photosynthesis	0	0.106925	0.0190837	0.0420029
CG-10_Unassigned_k127_1097903_2	Unassigned	photosynthetic reaction center cytochrome c subunit	Photosynthesis	0.0438755	0	0	0.0146252
CG-10_bin_77__k127_1349161_91	d__Bacteria;p__Cyanobacteria;c__Cyanobacteriia;o__Cyanobacteriales;f__Microcoleaceae;g__Planktothrix;s__Planktothrix sp001873365	photosystem I P700 chlorophyll a apoprotein A1	Photosynthesis	0.324631	0.366168	0.588174	0.426324
CG-10_Unassigned_k127_2113461_1	Unassigned	photosystem I P700 chlorophyll a apoprotein A1	Photosynthesis	0.0240756	0.0290958	0.0207718	0.0246477
CG-10_bin_unbinned__k127_438282_2	Unassigned	photosystem I P700 chlorophyll a apoprotein A2	Photosynthesis	0.147132	0.215914	0.0634708	0.142172
CG-10_bin_unbinned__k127_2263227_2	Unassigned	photosystem I P700 chlorophyll a apoprotein A2	Photosynthesis	0.0214112	0.0258758	0.00923651	0.0188412
CG-10_bin_63__k127_616737_8	d__Bacteria;p__Cyanobacteria;c__Cyanobacteriia;o__Cyanobacteriales;f__Cyanobacteriaceae;g__PCC-10605;s__PCC-10605 sp000317675	photosystem I subunit II	Photosynthesis	0	0.067385	0.192427	0.0866041
CG-10_Unassigned_k127_156409_3	Unassigned	photosystem I subunit II	Photosynthesis	0	0	0.0487844	0.0162615
CG-10_Unassigned_k127_1195007_3	Unassigned	photosystem I subunit IV	Photosynthesis	0.223034	0	0	0.0743445
CG-10_bin_unbinned__k127_865751_2	Unassigned	photosystem I subunit IV	Photosynthesis	0	0	0.0975688	0.0325229
CG-10_bin_77__k127_1907065_4	d__Bacteria;p__Cyanobacteria;c__Cyanobacteriia;o__Cyanobacteriales;f__Microcoleaceae;g__Planktothrix;s__Planktothrix sp001873365	photosystem I subunit VII	Photosynthesis	0.198252	1.67714	2.5657	1.48036
CG-10_bin_unbinned__k127_1842604_4	Unassigned	photosystem I subunit VII	Photosynthesis	0	1.79693	2.5657	1.45421
CG-10_Unassigned_k127_1630929_3	Unassigned	photosystem II CP43 chlorophyll apoprotein	Photosynthesis	0.243837	0.105243	0.345618	0.231566
CG-10_Unassigned_k127_1703341_1	Unassigned	photosystem II CP43 chlorophyll apoprotein	Photosynthesis	0.148689	0.0898467	0.0962137	0.111583
CG-10_Unassigned_k127_1338144_1	Unassigned	photosystem II CP43 chlorophyll apoprotein	Photosynthesis	0	0.147661	0	0.0492204
CG-10_Unassigned_k127_1030514_4	Unassigned	photosystem II CP47 chlorophyll apoprotein	Photosynthesis	0.0314871	0.0380527	0.122248	0.0639293
CG-10_Unassigned_k127_2041795_1	Unassigned	photosystem II CP47 chlorophyll apoprotein	Photosynthesis	0	0.037465	0.133733	0.0570661
CG-10_Unassigned_k127_2022975_2	Unassigned	photosystem II oxygen-evolving enhancer protein 1	Photosynthesis	0.29411	0.426525	0.1015	0.274045
CG-10_Unassigned_k127_559169_1	Unassigned	photosystem II P680 reaction center D1 protein	Photosynthesis	0	0.302374	0.27474	0.192371
CG-10_Unassigned_k127_2246510_2	Unassigned	photosystem II P680 reaction center D2 protein	Photosynthesis	0.321168	0.258758	0.138548	0.239491
CG-10_Unassigned_k127_1419242_1	Unassigned	ribulose-bisphosphate carboxylase large chain [EC:4.1.1.39]	Photosynthesis	1.79424	0.975765	0.735309	1.16844
CG-10_bin_unbinned__k127_746605_38	Unassigned	ribulose-bisphosphate carboxylase large chain [EC:4.1.1.39]	Photosynthesis	0.337362	0.163083	0.422046	0.307497
CG-10_bin_unbinned__k127_18839_6	Unassigned	ribulose-bisphosphate carboxylase large chain [EC:4.1.1.39]	Photosynthesis	0.240576	0.181712	0.49296	0.305083
CG-10_bin_332__k127_57135_8	Unclassified	ribulose-bisphosphate carboxylase large chain [EC:4.1.1.39]	Photosynthesis	0.0985179	0.0396869	0	0.0460683
