## Supplementary File 6 for "Meta-omics reveals role of photosynthesis in Microbially Induced Carbonate Precipitation at a CO_2_-rich Geyser"

### Sheet: CG-1
Protein acession	TaxID	Manual annotation (InterProScan/Uniprot)	Pathway	Sub pathway	CG-1-1_%NSAF	CG-1-2_%NSAF	CG-1-3_%NSAF	%AVG
CG-1_Unassigned_k127_244748_4	Unassigned	ABC transporter substrate binding protein	Transport	Organic substrate transport	0.255976	0.185732	0.294739	0.245483
CG-1_Unassigned_k127_212035_1	Unassigned	ABC transporter substrate-binding protein	Transport	Organic substrate transport	0.424811	0.317558	0.135388	0.292586
CG-1_bin_89_k127_707804_5	d__Bacteria;p__Proteobacteria;c__Alphaproteobacteria;o__Rhodobacterales;f__Rhodobacteraceae;g__Rubrimonas;s__	Acetoacetyl-CoA reductase, PhaB	PHA synthesis		1.08705	0.136303	0.118598	0.447315
CG-1_bin_161_k127_558639_2	d__Bacteria;p__Proteobacteria;c__Alphaproteobacteria;o__Rhodobacterales;f__Rhodobacteraceae;g__Rubrimonas;s__	Acetoacetyl-CoA reductase, PhaB	PHA synthesis		0.75289	0.177194	0.116317	0.3488
CG-1_Unassigned_k127_414786_1	Unassigned	Acetoacetyl-CoA reductase, PhaB	PHA synthesis		0.822135	0.109959	0.103495	0.345196
CG-1_Unassigned_k127_232631_1	Unassigned	Actin	Unknown		0.195954	0.210421	0.180764	0.195713
CG-1_Unassigned_k127_353692_1	Unassigned	Alklaline phosphatase phoX	P assimilation		0.476861	0.335068	0.345961	0.385964
CG-1_Unassigned_k127_588995_5	Unassigned	Amino acid binding ABC transporter substrate-binding protein	Transport	Amino acid transport	0.578431	0.399289	0.31152	0.429746
CG-1_Unassigned_k127_689545_3	Unassigned	Amino acid binding ABC transporter substrate-binding protein	Transport	Amino acid transport	0.326719	0.297389	0.253782	0.29263
CG-1_Unassigned_k127_98609_1	Unassigned	Amino acid binding ABC transporter substrate-binding protein	Transport	Amino acid transport	0.455749	0.117339	0.135653	0.236247
CG-1_bin_157_k127_448281_138	d__Bacteria;p__Proteobacteria;c__Alphaproteobacteria;o__Rhodobacterales;f__Rhodobacteraceae;g__Oceaniglobus;s__Oceaniglobus sp009992615	Amino acid binding ABC transporter substrate-binding protein	Transport	Amino acid transport	0.279761	0.180934	0.176806	0.212501
CG-1_bin_41_k127_800393_14	d__Bacteria;p__Proteobacteria;c__Alphaproteobacteria;o__Rhodobacterales;f__Rhodobacteraceae;g__Roseovarius;s__	Amino acid binding ABC transporter substrate-binding protein	Transport	Amino acid transport	0.223809	0.202646	0.16954	0.198665
CG-1_bin_101_k127_504901_136	d__Bacteria;p__Proteobacteria;c__Alphaproteobacteria;o__Rhodobacterales;f__Rhodobacteraceae;g__Roseicyclus;s__	Amino acid binding ABC transporter substrate-binding protein	Transport	Amino acid transport	0.209703	0.181469	0.172471	0.187881
CG-1_bin_117_k127_473229_89	d__Bacteria;p__Proteobacteria;c__Alphaproteobacteria;o__Rhodobacterales;f__Rhodobacteraceae;g__JAACUH01;s__JAACUH01 sp009993005	Amino acid binding ABC transporter substrate-binding protein	Transport	Amino acid transport	0.242193	0.152434	0.133604	0.176077
CG-1_Unassigned_k127_126480_1	Unassigned	ATP synthase	ATP synthesis		0.328425	0.424925	0.304414	0.352588
CG-1_Unassigned_k127_826343_1	Unassigned	ATP synthase	ATP synthesis		0.327857	0.28669	0.148457	0.254335
CG-1_bin_59_k127_796040_5	d__Bacteria;p__Proteobacteria;c__Alphaproteobacteria;o__Rhodobacterales;f__Rhodobacteraceae;g__;s__	ATP synthase	ATP synthesis		0.222081	0.240841	0.116549	0.193157
CG-1_bin_117_k127_57547_35	d__Bacteria;p__Proteobacteria;c__Alphaproteobacteria;o__Rhodobacterales;f__Rhodobacteraceae;g__JAACUH01;s__JAACUH01 sp009993005	ATP synthase	ATP synthesis		0.191658	0.212219	0.117789	0.173889
CG-1_Unassigned_k127_908700_1	Unassigned	Bacterial Porin	Transport	Unspecified bacterial porins	0.711024	0.517757	0.41939	0.549391
CG-1_bin_157_k127_40813_15	d__Bacteria;p__Proteobacteria;c__Alphaproteobacteria;o__Rhodobacterales;f__Rhodobacteraceae;g__Oceaniglobus;s__Oceaniglobus sp009992615	Bacterial Porin	Transport	Unspecified bacterial porins	0.288899	0.386558	0.40393	0.359796
CG-1_Unassigned_k127_680198_1	Unassigned	Bacterial Porin	Transport	Unspecified bacterial porins	0.444539	0.249716	0.2131	0.302451
CG-1_Unassigned_k127_155622_1	Unassigned	Bacterial Porin	Transport	Unspecified bacterial porins	0.35092	0.287476	0.268711	0.302369
CG-1_bin_63_k127_634980_41	d__Bacteria;p__Proteobacteria;c__Alphaproteobacteria;o__Rhodobacterales;f__Rhodobacteraceae;g__Fluviibacterium;s__	Bacterial Porin	Transport	Unspecified bacterial porins	0.0978168	0.306388	0.416445	0.27355
CG-1_Unassigned_k127_123157_1	Unassigned	Bacterial porin	Transport	Unspecified bacterial porins	0.281366	0.316933	0.180233	0.25951
CG-1_Unassigned_k127_598694_1	Unassigned	Bacterial porin	Transport	Unspecified bacterial porins	0.368606	0.185582	0.217897	0.257362
CG-1_Unassigned_k127_476290_1	Unassigned	Bacterial Porin	Transport	Unspecified bacterial porins	0.0522923	0.233663	0.41053	0.232162
CG-1_Unassigned_k127_86348_2	Unassigned	Bacterial Porin	Transport	Unspecified bacterial porins	0.140971	0.325243	0.167998	0.211404
CG-1_Unassigned_k127_584517_1	Unassigned	Bacterial porin	Transport	Unspecified bacterial porins	0.211871	0.21181	0.197881	0.207187
CG-1_bin_98_k127_206694_63	d__Bacteria;p__Proteobacteria;c__Alphaproteobacteria;o__Rhodobacterales;f__Rhodobacteraceae;g__Roseinatronobacter;s__	Bacterial porin	Transport	Unspecified bacterial porins	0.225807	0.165511	0.210152	0.20049
CG-1_Unassigned_k127_675833_3	Unassigned	Carbohydrate selecting porin	Transport	Carbohydrate transport	0.143208	0.207431	0.218494	0.189711
CG-1_Unassigned_k127_700077_2	Unassigned	Chaperonin GroEL	Stress		0.481432	0.215343	0.155467	0.284081
CG-1_bin_89_k127_62296_8	d__Bacteria;p__Proteobacteria;c__Alphaproteobacteria;o__Rhodobacterales;f__Rhodobacteraceae;g__Rubrimonas;s__	Chaperonin GroEL	Stress		0.216051	0.244126	0.238965	0.233047
CG-1_Unassigned_k127_251082_1	Unassigned	Chaperonin GroEL	Stress		0.172327	0.180115	0.175941	0.176128
CG-1_bin_59_k127_333702_7	d__Bacteria;p__Proteobacteria;c__Alphaproteobacteria;o__Rhodobacterales;f__Rhodobacteraceae;g__;s__	Chaperonin GroEL	Stress		0.312766	0.107255	0.09422	0.171414
CG-1_Unassigned_k127_347821_1	Unassigned	Chordin domain	Unknown		1.19797	0.376197	0.509057	0.694408
CG-1_bin_26_k127_399596_112	d__Bacteria;p__Proteobacteria;c__Alphaproteobacteria;o__Rhodobacterales;f__Rhodobacteraceae;g__Sulfitobacter;s__	Cold shock CspA	Stress		0.029362	0.457017	0.338084	0.274821
CG-1_bin_101_k127_782270_34	d__Bacteria;p__Proteobacteria;c__Alphaproteobacteria;o__Rhodobacterales;f__Rhodobacteraceae;g__Roseicyclus;s__	Cold shock protein	Stress		0.0587239	0.469044	0.326009	0.284592
CG-1_bin_157_k127_43164_45	d__Bacteria;p__Proteobacteria;c__Alphaproteobacteria;o__Rhodobacterales;f__Rhodobacteraceae;g__Oceaniglobus;s__Oceaniglobus sp009992615	Cold shock protein	Stress		0.0587239	0.444991	0.326009	0.276575
CG-1_bin_161_k127_194397_11	d__Bacteria;p__Proteobacteria;c__Alphaproteobacteria;o__Rhodobacterales;f__Rhodobacteraceae;g__Rubrimonas;s__	Cold shock protein	Stress		0.419578	0.0948198	0.154692	0.22303
CG-1_bin_161_k127_194397_11	d__Bacteria;p__Proteobacteria;c__Alphaproteobacteria;o__Rhodobacterales;f__Rhodobacteraceae;g__Rubrimonas;s__	Cold shock protein	Stress	Stress	0.261888	0.247547	0.141753	0.217062
CG-1_Unassigned_k127_323494_5	Unassigned	Cold shock protein	Stress		0.0373199	0.290441	0.214857	0.180873
CG-1_bin_161_k127_254162_2	d__Bacteria;p__Proteobacteria;c__Alphaproteobacteria;o__Rhodobacterales;f__Rhodobacteraceae;g__Rubrimonas;s__	Cold shock protein CspA	Stress		0.645963	0.914035	0.941804	0.833934
CG-1_bin_98_k127_311878_23	d__Bacteria;p__Proteobacteria;c__Alphaproteobacteria;o__Rhodobacterales;f__Rhodobacteraceae;g__Roseinatronobacter;s__	Cold shock protein CspA	Stress		0.029362	0.432964	0.313935	0.258754
CG-1_Unassigned_k127_874380_2	Unassigned	Cold shock protein CspA	Stress		0.029362	0.432964	0.313935	0.258754
CG-1_bin_89_k127_900522_4	d__Bacteria;p__Proteobacteria;c__Alphaproteobacteria;o__Rhodobacterales;f__Rhodobacteraceae;g__Rubrimonas;s__	D-xylose ABC transporter substrate-binding protein	Transport	Sugar transport	0.290205	0.225852	0.255388	0.257148
CG-1_bin_161_k127_482717_4	d__Bacteria;p__Proteobacteria;c__Alphaproteobacteria;o__Rhodobacterales;f__Rhodobacteraceae;g__Rubrimonas;s__	D-xylose ABC transporter, substrate-binding protein	Transport	Sugar transport	0.359855	0.252003	0.334152	0.315337
CG-1_Unassigned_k127_592440_1	Unassigned	Elongation factor G	Protein synthesis		0.37516	0.239616	0.360848	0.325208
CG-1_Unassigned_k127_502606_1	Unassigned	Elongation factor Tu	Protein synthesis		0.345674	0.308099	0.36163	0.338468
CG-1_bin_unbinned_k127_755938_32	Unassigned	Elongation factor Tu	Protein synthesis		0.134247	0.173962	0.333242	0.213817
CG-1_bin_unbinned_k127_84767_16	Unassigned	Elongation factor Tu	Protein synthesis		0.171065	0.202886	0.247788	0.207247
CG-1_Unassigned_k127_706022_1	Unassigned	Elongation factor Tu	Protein synthesis		0.148086	0.225894	0.243588	0.205856
CG-1_Unassigned_k127_163284_1	Unassigned	Elongation factor Tu	Protein synthesis		0.18801	0.177881	0.217788	0.19456
CG-1_Unassigned_k127_821957_1	Unassigned	Elongation factor Tu	Protein synthesis		0.053755	0.213892	0.290529	0.186058
CG-1_Unassigned_k127_374621_1	Unassigned	Elongation factor Tu	Protein synthesis		0.138227	0.18034	0.212633	0.177067
CG-1_Unassigned_k127_127429_1	Unassigned	Elongation factor Tu	Protein synthesis		0.102129	0.19452	0.230989	0.175879
CG-1_bin_161_k127_829851_8	d__Bacteria;p__Proteobacteria;c__Alphaproteobacteria;o__Rhodobacterales;f__Rhodobacteraceae;g__Rubrimonas;s__	Ethylbenzene dehydrogenase	Hydrocarbon degradation		0.100117	0.178093	0.251729	0.176646
CG-1_Unassigned_k127_529368_3	Unassigned	Ethylbenzene dehydrogenase	Hydrocarbon degradation		0.107148	0.177694	0.219236	0.168026
CG-1_Unassigned_k127_256357_1	Unassigned	Fructose transport system substrate-binding protein	Transport	Sugar transport	0.471641	0.122351	0.103441	0.232478
CG-1_bin_157_k127_599117_88	d__Bacteria;p__Proteobacteria;c__Alphaproteobacteria;o__Rhodobacterales;f__Rhodobacteraceae;g__Oceaniglobus;s__Oceaniglobus sp009992615	F-type H+/Na+-transporting ATPase subunit beta [EC:7.1.2.2 7.2.2.1]	ATP synthesis		0.214826	0.231198	0.112593	0.186205
CG-1_bin_98_k127_879631_56	d__Bacteria;p__Proteobacteria;c__Alphaproteobacteria;o__Rhodobacterales;f__Rhodobacteraceae;g__Roseinatronobacter;s__	F-type H+/Na+-transporting ATPase subunit beta [EC:7.1.2.2 7.2.2.1]	ATP synthesis		0.211506	0.220049	0.121767	0.184441
CG-1_Unassigned_k127_473860_1	Unassigned	F-type H+-transporting ATPase subunit beta [EC:7.1.2.2]	ATP synthesis		0.328347	0.29072	0.1964	0.271822
CG-1_bin_161_k127_248750_8	d__Bacteria;p__Proteobacteria;c__Alphaproteobacteria;o__Rhodobacterales;f__Rhodobacteraceae;g__Rubrimonas;s__	Glyceraldehyde 3-Phosphate dehydrogenase (phosphorylating) [EC:1.2.1.12]	Glycolysis/Gluconeogenesis		0.44669	0.218577	0.145473	0.270247
CG-1_Unassigned_k127_614661_1	Unassigned	Glyceraldehyde 3-Phosphate dehydrogenase (phosphorylating) [EC:1.2.1.12]	Glycolysis/Gluconeogenesis		0.369374	0.0926863	0.0766323	0.179564
CG-1_Unassigned_k127_31381_1	Unassigned	Monosaccharide ABC transporter substrate-binding protein,	Transport	Sugar transport	0.2623	0.102628	0.141673	0.168867
CG-1_Unassigned_k127_136802_1	Unassigned	Phosphate binding protein sphX	P assimilation		0.359796	0.381926	0.345929	0.36255
CG-1_Unassigned_k127_512918_1	Unassigned	Phosphate binding protein sphX/PtsS	P assimilation		0.0352937	0.30152	0.344182	0.226998
CG-1_bin_57_k127_61182_7	Unclassified Bacteria	Phosphate transport system substrate-binding protein	P assimilation		0.681983	1.1673	1.29842	1.04923
CG-1_bin_161_k127_553950_7	d__Bacteria;p__Proteobacteria;c__Alphaproteobacteria;o__Rhodobacterales;f__Rhodobacteraceae;g__Rubrimonas;s__	Phosphate transport system substrate-binding protein	P assimilation		0.647158	1.1673	1.30319	1.03922
CG-1_Unassigned_k127_21849_2	Unassigned	Phosphate transport system substrate-binding protein	P assimilation		0.135429	1.00484	1.19977	0.780012
CG-1_bin_74_k127_96448_7	d__Bacteria;p__Proteobacteria;c__Alphaproteobacteria;o__Rhodobacterales;f__Rhodobacteraceae;g__Pseudorhodobacter_B;s__	Phosphate transport system substrate-binding protein	P assimilation		0.0800934	0.583488	0.694019	0.452534
CG-1_Unassigned_k127_249749_2	Unassigned	Phosphate transport system substrate-binding protein, PstS	P assimilation		0.118741	0.88267	1.07063	0.690681
CG-1_bin_41_k127_858421_28	d__Bacteria;p__Proteobacteria;c__Alphaproteobacteria;o__Rhodobacterales;f__Rhodobacteraceae;g__Roseovarius;s__	Phosphate transport system substrate-binding protein, PstS	P assimilation		0.0969784	0.62388	0.776488	0.499116
CG-1_bin_59_k127_688544_10	d__Bacteria;p__Proteobacteria;c__Alphaproteobacteria;o__Rhodobacterales;f__Rhodobacteraceae;g__;s__	Phosphate transporter PstS2	P assimilation		0.0839156	0.606847	0.730624	0.473796
CG-1_Unassigned_k127_321514_2	Unassigned	Phosphate transporter PstS2	P assimilation		0.0783555	0.584837	0.706493	0.456562
CG-1_bin_161_k127_664231_13	d__Bacteria;p__Proteobacteria;c__Alphaproteobacteria;o__Rhodobacterales;f__Rhodobacteraceae;g__Rubrimonas;s__	Photosynthetic reaction center, H subunit	Photosynthesis		0.224426	0.218719	0.175032	0.206059
CG-1_bin_156_k127_186967_7	d__Bacteria;p__Proteobacteria;c__Alphaproteobacteria;o__Rhodobacterales;f__Rhodobacteraceae;g__Pikeienuella;s__	ribulose-bisPhosphate carboxylase large chain [EC:4.1.1.39]	Carbon fixation		0.069697	0.24014	0.271439	0.193759
CG-1_bin_161_k127_278411_8	d__Bacteria;p__Proteobacteria;c__Alphaproteobacteria;o__Rhodobacterales;f__Rhodobacteraceae;g__Rubrimonas;s__	Serine protease	Proteolysis		0.113807	0.271516	0.183917	0.189747
CG-1_bin_161_k127_705615_5	d__Bacteria;p__Proteobacteria;c__Alphaproteobacteria;o__Rhodobacterales;f__Rhodobacteraceae;g__Rubrimonas;s__	Solute binding protein, TakP-like	Transport	Organic substrate transport	0.393698	0.239587	0.217407	0.283564
CG-1_Unassigned_k127_338634_1	Unassigned	Sugar ABC transporter substrate-binding protein	Transport	Sugar transport	0.396803	0.255408	0.290091	0.314101
CG-1_Unassigned_k127_463199_1	Unassigned	Sugar ABC transporter substrate-binding protein	Transport	Sugar transport	0.631505	0.15489	0.152394	0.31293
CG-1_bin_161_k127_98852_7	d__Bacteria;p__Proteobacteria;c__Alphaproteobacteria;o__Rhodobacterales;f__Rhodobacteraceae;g__Rubrimonas;s__	Sugar ABC transporter substrate-binding protein	Transport	Sugar transport	0.242491	0.242508	0.341892	0.275631
CG-1_bin_161_k127_651202_3	d__Bacteria;p__Proteobacteria;c__Alphaproteobacteria;o__Rhodobacterales;f__Rhodobacteraceae;g__Rubrimonas;s__	Thiolase	Unknown		0.139712	0.206016	0.167137	0.170955
CG-1_bin_198_k127_424365_6	d__Bacteria;p__Proteobacteria;c__Gammaproteobacteria;o__Xanthomonadales;f__Wenzhouxiangellaceae;g__GCA-2722315;s__	TonB-dependent receptor-like	Transport	Organic substrate transport	0.26674	0.159507	0.101823	0.176023
CG-1_Unassigned_k127_389303_3	Unassigned	Tripartite tricarboxylate transporter substrate binding protein (TTT transport system)	Transport	Organic substrate transport	0.361924	0.212485	0.173638	0.249349
CG-1_Unassigned_k127_424371_3	Unassigned	Tripartite tricarboxylate transporter substrate binding protein (TTT transport system)	Transport	Organic substrate transport	0.271892	0.136163	0.119826	0.175961
CG-1_Unassigned_k127_802226_3	Unassigned	Tripartite tricarboxylate transporter TctB family protein (TTT transport)	Transport	Organic substrate transport	0.482565	0.269313	0.223249	0.325042
CG-1_Unassigned_k127_613298_1	Unassigned	Unknown	Unknown		1.14788	0.549963	0.680879	0.792907
CG-1_Unassigned_k127_354228_1	Unassigned	Unknown	Unknown		0.812798	0.664283	0.659837	0.712306
CG-1_Unassigned_k127_354271_1	Unassigned	Unknown	Unknown		0.816359	0.477128	0.471892	0.588459
CG-1_Unassigned_k127_556674_1	Unassigned	Unknown	Unknown		0.623942	0.335891	0.369477	0.443103
CG-1_Unassigned_k127_683210_4	Unassigned	Unknown	Unknown		0.310398	0.536051	0.434679	0.427042
CG-1_Unassigned_k127_604384_1	Unassigned	Unknown	Unknown		0.399323	0.38165	0.364916	0.381963
CG-1_Unassigned_k127_320230_3	Unassigned	Unknown	Unknown		0.108624	0.461878	0.536029	0.368844
CG-1_bin_161_k127_96051_14	d__Bacteria;p__Proteobacteria;c__Alphaproteobacteria;o__Rhodobacterales;f__Rhodobacteraceae;g__Rubrimonas;s__	Unknown	Unknown		0.602153	0.142794	0.14336	0.296102
CG-1_Unassigned_k127_359382_1	Unassigned	Unknown	Unknown		0.288031	0.196425	0.205885	0.230114
CG-1_Unassigned_k127_73546_3	Unassigned	Unknown	Unknown		0.233936	0.227296	0.203587	0.221606
CG-1_Unassigned_k127_731962_1	Unassigned	Unknown	Unknown		0.291173	0.204455	0.136843	0.210824
CG-1_bin_89_k127_521349_8	d__Bacteria;p__Proteobacteria;c__Alphaproteobacteria;o__Rhodobacterales;f__Rhodobacteraceae;g__Rubrimonas;s__	Unknown	Unknown		0.124026	0.289818	0.190633	0.201492
CG-1_Unassigned_k127_375074_1	Unassigned	Unknown	Unknown		0.143347	0.192922	0.214739	0.183669
CG-1_Unassigned_k127_450303_1	Unassigned	Unknown	Unknown		0.374365	0.0629093	0.102632	0.179969

### Sheet: CG-10
Protein accession	TaxID	Manual annotation (InterProScan/Uniprot)	Pathway	Sub pathway	CG-10-1_%NSAF	CG-10-2_%NSAF	CG-10-3_%NSAF	AVG
CG-10_bin_unbinned__k127_1870638_14	Unassigned	F-type H+/Na+-transporting ATPase subunit alpha [EC:7.1.2.2 7.2.2.1]	ATP synthesis		0.356854	0.215632	0.538797	0.370427
CG-10_bin_288__k127_710832_4	Unclassified Bacteria	F-type H+/Na+-transporting ATPase subunit alpha [EC:7.1.2.2 7.2.2.1]	ATP synthesis		0.265978	0.281259	0.458957	0.335398
CG-10_bin_14__k127_1159583_3	d__Bacteria;p__Proteobacteria;c__Alphaproteobacteria;o__Rhodobacterales;f__Rhodobacteraceae;g__Wagnerdoeblera;s__	F-type H+/Na+-transporting ATPase subunit alpha [EC:7.1.2.2 7.2.2.1]	ATP synthesis		0.23715	0.266128	0.467671	0.32365
CG-10_bin_52__k127_1188688_112	d__Bacteria;p__Proteobacteria;c__Alphaproteobacteria;o__Rhodobacterales;f__Rhodobacteraceae;g__Nioella;s__Nioella sp002783145	F-type H+/Na+-transporting ATPase subunit beta [EC:7.1.2.2 7.2.2.1]	ATP synthesis		0.238154	0.267256	0.48433	0.329913
CG-10_bin_318__k127_1963584_3	d__Bacteria;p__Proteobacteria;c__Alphaproteobacteria;o__Rhodobacterales;f__Rhodobacteraceae;g__PHEG01;s__	F-type H+/Na+-transporting ATPase subunit beta [EC:7.1.2.2 7.2.2.1]	ATP synthesis		0.236153	0.26501	0.465706	0.32229
CG-10_bin_296__k127_1791124_12	d__Bacteria;p__Proteobacteria;c__Alphaproteobacteria;o__Rhodobacterales;f__Rhodobacteraceae;g__Yoonia;s__	F-type H+/Na+-transporting ATPase subunit beta [EC:7.1.2.2 7.2.2.1]	ATP synthesis		0.169393	0.245657	0.467671	0.29424
CG-10_bin_unbinned__k127_1242712_3	Unassigned	Carbon dioxide concentrating mechanism protein CcmK	Carbon concentration		0.437957	0.352852	0.629762	0.473524
CG-10_bin_63__k127_1692939_4	d__Bacteria;p__Cyanobacteria;c__Cyanobacteriia;o__Cyanobacteriales;f__Cyanobacteriaceae;g__PCC-10605;s__PCC-10605 sp000317675	Carbon dioxide concentrating mechanism protein CcmK	Carbon concentration		0.542514	0.327819	0.468066	0.446133
CG-10_Unassigned_k127_1025394_2	Unassigned	Carboxysome shell protein CcmK	Carbon concentration		0.787177	0.570791	1.2904	0.882788
CG-10_Unassigned_k127_1025394_3	Unassigned	Carboxysome shell protein CcmK	Carbon concentration		0.286757	0.346552	0.556665	0.396658
CG-10_Unassigned_k127_1419242_1	Unassigned	ribulose-bisphosphate carboxylase large chain [EC:4.1.1.39]	Carbon fixation		1.79424	0.975765	0.735309	1.16844
CG-10_bin_unbinned__k127_746605_38	Unassigned	ribulose-bisphosphate carboxylase large chain [EC:4.1.1.39]	Carbon fixation		0.337362	0.163083	0.422046	0.307497
CG-10_bin_unbinned__k127_18839_6	Unassigned	ribulose-bisphosphate carboxylase large chain [EC:4.1.1.39]	Carbon fixation		0.240576	0.181712	0.49296	0.305083
CG-10_Unassigned_k127_695065_1	Unassigned	phosphate transport system substrate-binding protein	P assimilation		2.47053	2.15632	2.36834	2.33173
CG-10_bin_10__k127_1475702_12	d__Bacteria;p__Proteobacteria;c__Alphaproteobacteria;o__Rhodobacterales;f__Rhodobacteraceae;g__Roseovarius;s__	phosphate transport system substrate-binding protein	P assimilation		1.06046	0.96119	0.490145	0.837266
CG-10_bin_205__k127_699658_4	d__Bacteria;p__Bacteroidota;c__Rhodothermia;o__Rhodothermales;f__UBA10348;g__1-14-0-65-60-17;s__1-14-0-65-60-17 sp002787815	phosphate transport system substrate-binding protein	P assimilation		0.581503	0.486524	1.0613	0.709775
CG-10_bin_58__k127_1868983_1	d__Bacteria;p__Proteobacteria;c__Alphaproteobacteria;o__Rhodobacterales;f__Rhodobacteraceae;g__Rubrimonas;s__	phosphate transport system substrate-binding protein	P assimilation		1.2604	0.451323	0.322204	0.677975
CG-10_Unassigned_k127_625929_3	Unassigned	phosphate transport system substrate-binding protein (PhoT family)	P assimilation		1.07478	0.534835	0.327278	0.64563
CG-10_bin_unbinned__k127_413225_1	Unassigned	phosphate transport system substrate-binding protein PstS	P assimilation		0.6051	0.562518	0.281111	0.48291
CG-10_Unassigned_k127_1553217_1	Unassigned	phosphate transport system substrate-binding protein PstS	P assimilation		0.346585	0.139618	0.398698	0.294967
CG-10_Unassigned_k127_139154_1	Unassigned	phosphate transport system substrate-binding protein SphX/PstS	P assimilation		0.788997	0.757205	0.981046	0.842416
CG-10_Unassigned_k127_530745_1	Unassigned	Phosphate/phosphite/phosphonate ABC transporter, periplasmic binding protein PhnD	P assimilation		0.384633	0.290522	0.746664	0.47394
CG-10_bin_103__k127_1583109_4	d__Bacteria;p__Proteobacteria;c__Alphaproteobacteria;o__Rhodobacterales;f__Rhodobacteraceae;g__Tateyamaria;s__	Phosphate-binding protein PstS	P assimilation		0.375635	0.652571	0.1823	0.403502
CG-10_Unassigned_k127_327389_4	Unassigned	Acetyl-CoA reductase phaB	PHA synthesis		0.20073	0.566034	0.288641	0.351802
CG-10_bin_223__k127_268008_28	d__Bacteria;p__Proteobacteria;c__Alphaproteobacteria;o__Rhodobacterales;f__Rhodobacteraceae;g__Fluviibacterium;s__	Acetyl-CoA reductase phaB	PHA synthesis		0.20073	0.525603	0.317505	0.347946
CG-10_Unassigned_k127_170998_1	Unassigned	Acetyl-CoA reductase phaB	PHA synthesis		0.235001	0.426005	0.337921	0.332976
CG-10_bin_77__k127_1349161_91	d__Bacteria;p__Cyanobacteria;c__Cyanobacteriia;o__Cyanobacteriales;f__Microcoleaceae;g__Planktothrix;s__Planktothrix sp001873365	Photosystem I protein PsaB	Photosynthesis		0.324631	0.366168	0.588174	0.426324
CG-10_bin_77__k127_1907065_4	d__Bacteria;p__Cyanobacteria;c__Cyanobacteriia;o__Cyanobacteriales;f__Microcoleaceae;g__Planktothrix;s__Planktothrix sp001873365	Photosystem I protein PsaC	Photosynthesis		0.198252	1.67714	2.5657	1.48036
CG-10_bin_unbinned__k127_1842604_4	Unassigned	Photosystem I protein PsaC	Photosynthesis		0	1.79693	2.5657	1.45421
CG-10_bin_unbinned__k127_1870638_5	Unassigned	Phycobilisome	Photosynthesis		0.997417	1.26567	1.8932	1.38543
CG-10_bin_unbinned__k127_1870638_4	Unassigned	Phycocyanin alpha chain	Photosynthesis		0.299225	0.241079	0.4733	0.337868
CG-10_Unassigned_k127_764607_2	Unassigned	Phycocyanin beta chain	Photosynthesis		0.0933629	0.338492	0.563857	0.331904
CG-10_Unassigned_k127_1853188_1	Unassigned	Elongation factor Tu	Protein synthesis		0.247053	0.622016	0.319725	0.396265
CG-10_Unassigned_k127_1042212_1	Unassigned	Elongation factor Tu	Protein synthesis		0.204827	0.569335	0.318094	0.364085
CG-10_Unassigned_k127_754549_2	Unassigned	Elongation factor Tu	Protein synthesis		0	0	1.06575	0.35525
CG-10_bin_46__k127_182792_7	d__Bacteria;p__Proteobacteria;c__Alphaproteobacteria;o__Rhodobacterales;f__Rhodobacteraceae;g__Roseovarius;s__	Elongation factor Tu	Protein synthesis		0.12321	0.570791	0.318908	0.337636
CG-10_bin_unbinned__k127_348396_2	Unassigned	Thioredoxin trxA	Redox		0	0.53908	0.329875	0.289652
CG-10_bin_10__k127_1396841_2	d__Bacteria;p__Proteobacteria;c__Alphaproteobacteria;o__Rhodobacterales;f__Rhodobacteraceae;g__Roseovarius;s__	Chaperonin GroEL	Stress		0.676453	1.20849	1.07844	0.987793
CG-10_bin_322__k127_1638960_11	d__Bacteria;p__Proteobacteria;c__Alphaproteobacteria;o__Rhodobacterales;f__Rhodobacteraceae;g__Roseovarius;s__Roseovarius sp002783205	Chaperonin GroEL	Stress		0.525548	1.0762	1.03281	0.878186
CG-10_bin_46__k127_1501495_5	d__Bacteria;p__Proteobacteria;c__Alphaproteobacteria;o__Rhodobacterales;f__Rhodobacteraceae;g__Roseovarius;s__	Chaperonin GroEL	Stress		0.528431	0.514442	0.734531	0.592468
CG-10_bin_236__k127_754475_1	d__Bacteria;p__Proteobacteria;c__Alphaproteobacteria;o__Rhodobacterales;f__Rhodobacteraceae;g__Pararhodobacter;s__	Chaperonin GroEL	Stress		0.232731	0.632833	0.903572	0.589712
CG-10_Unassigned_k127_1367232_2	Unassigned	Chaperonin GroEL	Stress		0	1.18675	0.498373	0.561708
CG-10_Unassigned_k127_139407_1	Unassigned	Chaperonin GroEL	Stress		0.642337	0.646896	0.36946	0.552898
CG-10_bin_144__k127_1216464_26	d__Bacteria;p__Proteobacteria;c__Alphaproteobacteria;o__Rhodobacterales;f__Rhodobacteraceae;g__Roseovarius;s__	Chaperonin GroEL	Stress		0.389081	0.555704	0.686635	0.543806
CG-10_bin_198__k127_1726657_5	d__Bacteria;p__Proteobacteria;c__Alphaproteobacteria;o__Rhodobacterales;f__Rhodobacteraceae;g__Paracoccus;s__	Chaperonin GroEL	Stress		0.198252	0.569029	0.769709	0.51233
CG-10_bin_52__k127_616068_3	d__Bacteria;p__Proteobacteria;c__Alphaproteobacteria;o__Rhodobacterales;f__Rhodobacteraceae;g__Nioella;s__Nioella sp002783145	Chaperonin GroEL	Stress		0.40876	0.40578	0.667548	0.494029
CG-10_bin_138__k127_952385_9	d__Bacteria;p__Proteobacteria;c__Alphaproteobacteria;o__Rhodobacterales;f__Rhodobacteraceae;g__Maritimibacter;s__	Chaperonin GroEL	Stress		0.264215	0.5854	0.582559	0.477391
CG-10_Unassigned_k127_1131431_7	Unassigned	Chaperonin GroEL	Stress		0.503574	0.439529	0.386196	0.443099
CG-10_Unassigned_k127_2092805_3	Unassigned	Chaperonin GroEL	Stress		0.205501	0.478963	0.620552	0.435005
CG-10_bin_unbinned__k127_1942030_8	Unassigned	Chaperonin GroEL	Stress		0.208165	0.575019	0.51314	0.432108
CG-10_Unassigned_k127_1829020_1	Unassigned	Chaperonin GroEL	Stress		0.515933	0.389696	0.389491	0.431707
CG-10_bin_198__k127_515806_1	d__Bacteria;p__Proteobacteria;c__Alphaproteobacteria;o__Rhodobacterales;f__Rhodobacteraceae;g__Paracoccus;s__	Chaperonin GroEL	Stress		0.484782	0.366168	0.365975	0.405642
CG-10_Unassigned_k127_2261876_1	Unassigned	Chaperonin GroEL	Stress		0.146652	0.576003	0.442846	0.388501
CG-10_bin_227__k127_380479_27	d__Bacteria;p__Proteobacteria;c__Alphaproteobacteria;o__Rhodobacterales;f__Rhodobacteraceae;g__Pseudorhodobacter;s__	Chaperonin GroEL	Stress		0.205126	0.478089	0.467725	0.383647
CG-10_bin_58__k127_221034_17	d__Bacteria;p__Proteobacteria;c__Alphaproteobacteria;o__Rhodobacterales;f__Rhodobacteraceae;g__Rubrimonas;s__	Chaperonin GroEL	Stress		0.361676	0.349674	0.405658	0.372336
CG-10_Unassigned_k127_1111935_1	Unassigned	Chaperonin GroEL	Stress		0.490046	0.364449	0.22766	0.360718
CG-10_bin_223__k127_1233584_51	d__Bacteria;p__Proteobacteria;c__Alphaproteobacteria;o__Rhodobacterales;f__Rhodobacteraceae;g__Fluviibacterium;s__	Chaperonin GroEL	Stress		0.352287	0.28383	0.367265	0.334461
CG-10_bin_329__k127_573364_169	d__Bacteria;p__Proteobacteria;c__Alphaproteobacteria;o__Parvibaculales;f__CGMCC-115125;g__;s__	Chaperonin GroEL	Stress		0.380948	0.283312	0.278107	0.314122
CG-10_Unassigned_k127_74401_1	Unassigned	Chaperonin GroEL	Stress		0.419436	0.199138	0.271409	0.296661
CG-10_Unassigned_k127_1549646_3	Unassigned	Molecular chaperone DnaK	Stress		0.31736	0.191768	0.575	0.361376
CG-10_bin_103__k127_554161_27	d__Bacteria;p__Proteobacteria;c__Alphaproteobacteria;o__Rhodobacterales;f__Rhodobacteraceae;g__Tateyamaria;s__	Chaperonin GroEL	Stress		0.557788	0.549921	0.772524	0.626744
CG-10_Unassigned_k127_1971744_4	Unassigned	ABC transporter substrate-binding protein	Transport	Polyamine transport	0.507108	0.255354	0.656278	0.472913
CG-10_bin_195__k127_846012_2	d__Bacteria;p__Proteobacteria;c__Alphaproteobacteria;o__Rhodobacterales;f__Rhodobacteraceae;g__;s__	Amino acid ABC transporter substrate-binding protein	Transport	Amino acid transport	1.04522	0.71771	0.348419	0.703784
CG-10_Unassigned_k127_886545_2	Unassigned	Amino acid ABC transporter substrate-binding protein	Transport	Amino acid transport	0.797934	0.602698	0.516327	0.638986
CG-10_bin_unbinned__k127_1947228_5	Unassigned	Amino acid ABC transporter substrate-binding protein	Transport	Amino acid transport	0.843067	0.606465	0.432961	0.627498
CG-10_bin_193__k127_1033122_29	d__Bacteria;p__Proteobacteria;c__Alphaproteobacteria;o__Rhodobacterales;f__Rhodobacteraceae;g__Roseicyclus;s__	Amino acid ABC transporter substrate-binding protein	Transport	Amino acid transport	0.86284	0.753103	0.206788	0.607577
CG-10_Unassigned_k127_767380_1	Unassigned	Amino acid ABC transporter substrate-binding protein	Transport	Amino acid transport	0.871387	0.0752205	0.85921	0.601939
CG-10_bin_85__k127_7233_10	d__Bacteria;p__Proteobacteria;c__Alphaproteobacteria;o__Rhodobacterales;f__Rhodobacteraceae;g__Roseovarius;s__	Amino acid ABC transporter substrate-binding protein	Transport	Amino acid transport	0.812479	0.693103	0.226789	0.577457
CG-10_Unassigned_k127_1329099_1	Unassigned	Amino acid ABC transporter substrate-binding protein	Transport	Amino acid transport	0	1.21293	0.30562	0.506183
CG-10_Unassigned_k127_1145988_1	Unassigned	Amino acid ABC transporter substrate-binding protein	Transport	Amino acid transport	0.586609	0.398772	0.442846	0.476076
CG-10_bin_199__k127_1677891_3	d__Bacteria;p__Proteobacteria;c__Gammaproteobacteria;o__Burkholderiales;f__Rhodocyclaceae;g__;s__	Amino acid ABC transporter substrate-binding protein	Transport	Amino acid transport	0.4737	0.314861	0.286087	0.358216
CG-10_bin_144__k127_941648_25	d__Bacteria;p__Proteobacteria;c__Alphaproteobacteria;o__Rhodobacterales;f__Rhodobacteraceae;g__Roseovarius;s__	Amino acid ABC transporter substrate-binding protein	Transport	Amino acid transport	0.573515	0.375431	0.123703	0.35755
CG-10_bin_46__k127_1603290_148	d__Bacteria;p__Proteobacteria;c__Alphaproteobacteria;o__Rhodobacterales;f__Rhodobacteraceae;g__Roseovarius;s__	Amino acid ABC transporter substrate-binding protein	Transport	Amino acid transport	0.477929	0.317672	0.206172	0.333924
CG-10_bin_24__k127_637892_25	d__Bacteria;p__Proteobacteria;c__Alphaproteobacteria;o__Rhizobiales;f__Afifellaceae;g__Afifella;s__	Amino acid ABC transporter substrate-binding protein	Transport	Amino acid transport	0.42259	0.319192	0.250662	0.330815
CG-10_Unassigned_k127_1703447_2	Unassigned	Amino acid ABC transporter substrate-binding protein	Transport	Amino acid transport	0.42633	0.286237	0.224782	0.31245
CG-10_bin_324__k127_101129_5	Unclassified Bacteria	Amino acid ABC transporter substrate-binding protein	Transport	Amino acid transport	0.427591	0.258376	0.225447	0.303805
CG-10_bin_321__k127_1464556_21	d__Bacteria;p__Desulfobacterota;c__Desulfobulbia;o__Desulfobulbales;f__Desulfocapsaceae;g__Desulforhopalus;s__	Amino acid ABC transporter substrate-binding protein	Transport	Amino acid transport	0.380081	0.258376	0.266438	0.301631
CG-10_bin_104__k127_123482_5	d__Bacteria;p__Proteobacteria;c__Alphaproteobacteria;o__Rhodobacterales;f__Rhodobacteraceae;g__Roseovarius;s__Roseovarius sp002783205	Amino acid binding ABC transporter substrate-binding protein	Transport	Amino acid transport	0.382343	0.259914	0.247407	0.296554
CG-10_Unassigned_k127_1806415_1	Unassigned	Amino acid/amide ABC transporter substrate-binding protein, HAAT family	Transport	Amino acid transport	0.254896	0.770114	1.20954	0.744851
CG-10_bin_31__k127_1817501_6	d__Bacteria;p__Proteobacteria;c__Alphaproteobacteria;o__Rhodobacterales;f__Rhodobacteraceae;g__Roseinatronobacter;s__	Amino-acid ABC transporter-binding protein YhdW	Transport	Amino acid transport	0.663179	0.400732	0.306521	0.456811
CG-10_Unassigned_k127_1007658_1	Unassigned	Bacterial Porin	Transport	Unspecified bacterial porins	0.827043	0.333165	0.505431	0.555213
CG-10_Unassigned_k127_1170276_1	Unassigned	Bacterial Porin	Transport	Unspecified bacterial porins	0.570797	0.413891	0.508884	0.497857
CG-10_bin_63__k127_2186050_2	d__Bacteria;p__Cyanobacteria;c__Cyanobacteriia;o__Cyanobacteriales;f__Cyanobacteriaceae;g__PCC-10605;s__PCC-10605 sp000317675	Carbohydrate-selective porin OprB	Transport	Carbohydrate transport	1.34992	0.866682	0.824977	1.01386
CG-10_bin_77__k127_1260408_26	d__Bacteria;p__Cyanobacteria;c__Cyanobacteriia;o__Cyanobacteriales;f__Microcoleaceae;g__Planktothrix;s__Planktothrix sp001873365	Carbohydrate-selective porin OprB	Transport	Carbohydrate transport	0.248968	0.25575	0.719589	0.408102
CG-10_bin_unbinned__k127_1891843_6	Unassigned	Carbohydrate-selective porin OprB	Transport	Carbohydrate transport	0.647517	0.332578	0.209497	0.396531
CG-10_bin_103__k127_2185915_1	d__Bacteria;p__Proteobacteria;c__Alphaproteobacteria;o__Rhodobacterales;f__Rhodobacteraceae;g__Tateyamaria;s__	Monosaccharide ABC transporter substrate-binding protein	Transport	Sugar transport	0.263253	0.318146	0.317978	0.299792
CG-10_Unassigned_k127_749847_2	Unassigned	Outer membrane porin	Transport	Unspecified bacterial porins	1.27448	0.693103	0.769709	0.91243
CG-10_bin_227__k127_1022772_150	d__Bacteria;p__Proteobacteria;c__Alphaproteobacteria;o__Rhodobacterales;f__Rhodobacteraceae;g__Pseudorhodobacter;s__	Outer membrane protein OmpU	Transport	Unspecified bacterial porins	1.86843	1.34261	0.98029	1.39711
CG-10_bin_31__k127_2175672_10	d__Bacteria;p__Proteobacteria;c__Alphaproteobacteria;o__Rhodobacterales;f__Rhodobacteraceae;g__Roseinatronobacter;s__	Outer membrane protein OmpU	Transport	Unspecified bacterial porins	0.191172	0.577586	0.804071	0.524276
CG-10_bin_124__k127_1321628_11	d__Bacteria;p__Myxococcota_A;c__UBA9160;o__UBA9160;f__PR03;g__CAADGG01;s__	Porin OmpL like	Transport	Unspecified bacterial porins	0.287328	0.212203	0.426936	0.308822
CG-10_bin_201__k127_2224130_15	d__Bacteria;p__Desulfobacterota;c__Desulfobulbia;o__Desulfobulbales;f__Desulfocapsaceae;g__Desulforhopalus;s__	TRAP transporter solute receptor, TAXI family (DctM)	Transport	C4-dicarboxylate transport	1.22771	1.09794	0.571986	0.965879
CG-10_Unassigned_k127_2068067_1	Unassigned	Unknown	Unknown		0.415304	0.167301	1.13466	0.572421
CG-10_bin_unbinned__k127_911378_3	Unassigned	Unknown	Unknown		0.659754	0.414609	0.580602	0.551655
CG-10_Unassigned_k127_1110533_1	Unassigned	Unknown	Unknown		0.565935	0.512957	0.549308	0.542734
CG-10_Unassigned_k127_1105725_3	Unassigned	Unknown	Unknown		0	1.11351	0.511037	0.541515
CG-10_Unassigned_k127_2224187_1	Unassigned	Unknown	Unknown		0.245167	0	1.26914	0.504769
CG-10_bin_97__k127_2251560_20	d__Bacteria;p__Proteobacteria;c__Alphaproteobacteria;o__Geminicoccales;f__Geminicoccaceae;g__;s__	Unknown	Unknown		0.741158	0.149284	0.2842	0.391547
CG-10_Unassigned_k127_2278171_1	Unassigned	Unknown	Unknown		0	1.01474	0	0.338246
CG-10_Unassigned_k127_1007672_1	Unassigned	Unknown	Unknown		0.455097	0.274996	0.196323	0.308805
CG-10_Unassigned_k127_2270930_1	Unassigned	Unknown	Unknown		0	0.730367	0.148976	0.293114
